# Gut microbiome-based prediction of autoimmune neuroinflammation

**DOI:** 10.1101/2023.04.14.536901

**Authors:** Alex Steimle, Mareike Neumann, Erica T. Grant, Stéphanie Willieme, Alessandro De Sciscio, Amy Parrish, Markus Ollert, Eiji Miyauchi, Tomoyoshi Soga, Shinji Fukuda, Hiroshi Ohno, Mahesh S. Desai

## Abstract

Gut commensals are linked to neurodegenerative diseases, yet little is known about causal and functional roles of microbial risk factors in the gut–brain axis. Here, we employed a pre-clinical model of multiple sclerosis in mice harboring distinct complex microbiotas and six defined strain combinations of a functionally-characterized synthetic human microbiota. Discrete microbiota compositions resulted in different probabilities for development of severe autoimmune neuroinflammation. Nevertheless, assessing presence or the relative abundances of a suspected microbial risk factor failed to predict disease courses across different microbiota compositions. Importantly, we found considerable inter-individual disease course variations between mice harboring the same microbiota. Evaluation of multiple microbiome-associated functional characteristics and host immune responses demonstrated that the immunoglobulin A-coating index of *Bacteroides ovatus* before disease onset is a robust individual predictor for disease development. Our study highlights that the “microbial risk factor” concept needs to be seen in the context of a given microbial community network, and host-specific responses to that community must be considered when aiming for predicting disease risk based on microbiota characteristics.
