## Extended Data Table 1-3 for "Gut microbiome-based prediction of autoimmune neuroinflammation"

### Sheet: ED Table 1
Abbreviation	Strain	Supplier	Cat#	Phylum
AM	Akkermansia muciniphila: DSM 22959, type strain	DSMZ	DSM 22959	Verrucomicrobia
BC	Bacteroides caccae: DSM 19024, type strain	DSMZ	DSM 19024	Bacteroidetes
BO	Bacteroides ovatus: DSM 1896, type strain	DSMZ	DSM 1896	Bacteroidetes
BT	Bacteroides thetaiotaomicron: DSM 2079, type strain	DSMZ	DSM 2079	Bacteroidetes
BU	Bacteroides uniformis: ATCC 8492, type strain	ATCC	ATCC 8492	Bacteroidetes
BI	Barnesiella intestinihominis: YIT 11860	DSMZ	DSM 21032	Bacteroidetes
CS	Clostridium symbiosum: DSM 934, type strain, 2	DSMZ	DSM 934	Firmicutes
CA	Collinsella aerofaciens: DSM 3979, type strain	DSMZ	DSM 3979	Actinobacteria
DP	Desulfovibrio piger: ATC 29098, type strain	ATCC	ATC 29098	Proteobacteria
EC	Escherichia coli HS	ATCC	N/A	Proteobacteria
ER	Eubacterium rectale: DSM 17629, A1-86	DSMZ	DSM 17629	Firmicutes
FP	Faecalibacterium prausnitzii: DSM 17677, A2-165	DSMZ	DSM 17677	Firmicutes
MF	Marvinbryantia formatexigens: DSM 14469, type strain, I-52	DSMZ	DSM 14469	Firmicutes
RI	Roseburia intestinalis: DSM 14610 type strain, L1-82	DSMZ	DSM 14610	Firmicutes

### Sheet: ED Table 2
Strain	Forward primer	Reverse Primer	Tm
AM	GACCGGCATGTTCAAGCAGACT	AAGCCGCATTGGGATTATTTGTT	85.5 °C
BC	GGCGCATGACATTGGAGGTTT	AATACGCCGCATCGCTTTTTC	81.6 °C
BI	ACCGGATTCCTATATTGGGCAGTC	TTCGCTTTTGGCTCTTCCTATTTTC	84.3 °C
BO	GTGAAGGTGCCATCGGAGGAC	GGACGCTTTGGCCACTATTTCA	83.4°C
BT	TACTCGCCTCTTTGCAACCCTACC	GGCCCCAGATCCGAACAACAC	82.8°C
BU	GCTACCGGGAGATACTGGATTGG	TGCGGCGGCCTTTGAAC	84.3°C
CA	GTTCGCGTTCGTTATGGTTGGT	GTTGAGCTGGGCCGATTGTG	89.4°C
CS	CCGCTTGGCATGAAACAGGTATC	TTGGAAGCGGCGAAGAATGG	80.1°C
DP	TGGCTTCAGGCAAATCTCAAAT	TCCGGGGAATCAAAACCATAC	83.1°C
EC	GGTGGCTGGGTGATGTAAAACTGA	ACCGCCGAGCAAAATGAAGC	87.0°C
ER	AGCTTGTGCCGCCCATCTCTAT	TTGCGGTAAAGCTTTGGTGTGG	83.1°C
FP	TGCCCCCGGGTGGTTCT	CGTTATTCAAAGCCCCGTTATCAA	80.1°C
MF	CAGGGATTTTACGTGCTTTATTTTAGTTAT	AGTTCGGATTCGCTCGTATTTTCT	78.6°C
RI	TCGAAATTAAAGAGACGGAAACAGAAG	CCGCTCATATCAATCGAAAACACA	81.9 °C

### Sheet: ED Table 3
KEGG	Metabolite
C00002	ATP
C00003	NAD+
C00004	NADH
C00006	NADP+
C00008	ADP
C00015	UDP
C00016	FAD
C00019	SAM+
C00020	AMP
C00021	SAH
C00024	Acetyl CoA
C00025	Glu
C00029	UDP-glucose
C00037	Gly
C00041	Ala
C00042	Succinate
C00043	UDP-N-acetylglucosamine
C00047	Lys
C00049	Asp
C00055	CMP
C00062	Arg
C00064	Gln
C00065	Ser
C00073	Met
C00075	UTP
C00077	Ornithine
C00078	Trp
C00079	Phe
C00082	Tyr
C00085	F6P
C00086	Urea
C00092	G6P
C00093	Glycerophosphate
C00096	GDP-mannose
C00099	beta-Ala
C00103	G1P
C00105	UMP
C00106	Uracil
C00112	CDP
C00114	Choline
C00122	Fumarate
C00140	N-Acetylglucosamine
C00141	2-Oxoisopentanoate
C00144	GMP
C00147	Adenine
C00148	Pro
C00152	Asn
C00153	Nicotinamide
C00156	p-Hydroxybenzoate
C00158	Citrate
C00160	Glycolate
C00163	Propionate
C00167	UDP-glucuronate
C00170	5-Methylthioadenosine
C00178	Thymine
C00179	Agmatine
C00183	Val
C00186	Lactate
C00188	Thr
C00191	Glucuronate
C00199	Ru5P
C00206	dADP
C00212	Adenosine
C00213	Sarcosine
C00214	Thymidine
C00233	4-Methyl-2-oxopentanoate
C00239	dCMP
C00242	Guanine
C00245	Taurine
C00246	Butyrate
C00250	Pyridoxal
C00253	Nicotinate
C00257	Gluconate
C00258	Glycerate
C00262	Hypoxanthine
C00263	Homoserine
C00294	Inosine
C00299	Uridine
C00300	Creatine
C00301	ADP-ribose
C00307	CDP-choline
C00311	Isocitrate
C00140	N-Acetylglucosamine
C00141	2-Oxoisopentanoate
C00144	GMP
C00147	Adenine
C00148	Pro
C00152	Asn
C00153	Nicotinamide
C00156	p-Hydroxybenzoate
C00158	Citrate
C00160	Glycolate
C00163	Propionate
C00167	UDP-glucuronate
C00170	5-Methylthioadenosine
C00178	Thymine
C00179	Agmatine
C00183	Val
C00186	Lactate
C00188	Thr
C00191	Glucuronate
C00199	Ru5P
C00206	dADP
C00212	Adenosine
C00213	Sarcosine
C00214	Thymidine
C00233	4-Methyl-2-oxopentanoate
C00239	dCMP
C00242	Guanine
C00245	Taurine
C00246	Butyrate
C00250	Pyridoxal
C00253	Nicotinate
C00257	Gluconate
C00258	Glycerate
C00262	Hypoxanthine
C00263	Homoserine
C00294	Inosine
C00299	Uridine
C00300	Creatine
C00301	ADP-ribose
C00307	CDP-choline
C00311	Isocitrate
C00123	Leu
C00127	Glutathione(ox)
C00128	CMP-N-acetylneuraminate
C00130	IMP
C00134	Putrescine(1,4-Butanediamine)
C00135	His
C00334	GABA
C00337	Dihydroorotate
C00346	Ethanolamine phosphate
C00355	DOPA
C00357	N-Acetylglucosamine 6-phosphate
C00360	dAMP
C00363	dTDP
C00364	dTMP
C00366	Urate
C00378	Thiamine
C00380	Cytosine
C00383	Malonate
C00385	Xanthine
C00387	Guanosine
C00388	Histamine
C00407	Ile
C00408	Pipecolate
C00417	cis-Aconitate
C00430	5-Aminolevulinate
C00431	5-Aminovalerate
C00437	N-Acetylornithine
C00438	Carbamoylaspartate
C00449	Saccharopine
C00455	NMN
C00475	Cytidine
C00482	Sinapate
C00489	Glutarate
C00491	Cystine
C00493	Shikimate
C00499	Allantoate
C00506	Cysteate
C00519	Hypotaurine
C00534	Pyridoxamine
C00581	Guanidinoacetate
C00588	Phosphorylcholine
C00606	Cysteine sulfinate
C00612	N1-Acetylspermidine
C00624	N-Acetylglutamate
C00314	Pyridoxine
C00315	Spermidine
C00318	Carnitine
C00327	Citrulline
C00329	Glucosamine
C00330	2'-Deoxyguanosine
C00719	Betaine
C00750	Spermine
C00780	Serotonin
C00785	Urocanate
C00791	Creatinine
C00803	Pentanoate
C00818	Saccharate
C00842	TDP-glucose
C00847	4-Pyridoxate
C00857	Deamido-NAD+
C00864	Pantothenate
C00879	Mucate
C00881	2'-Deoxycytidine
C00956	alpha-Aminoadipate
C00979	O-Acetylserine
C00993	Ala-Ala
C01004	Trigonelline
C01005	O-Phosphoserine
C01013	3-Hydroxypropionate
C01015	Hydroxyproline
C01026	N,N-Dimethylglycine
C01029	N8-Acetylspermidine
C01035	gamma-Guanidinobutyrate
C01042	N-Acetylaspartate
C01044	N-Formylaspartate
C01089	3-Hydroxybutyrate
C01104	Trimethylamine N-oxide
C01118	o-Succinylhomoserine
C01152	3-Methylhistidine
C01181	gamma-Butyrobetaine
C01239	N-Acetylglucosylamine
C01262	Anserine
C01494	trans-4-Hydroxy-3-methoxycinnamate
C01551	Allantoin
C01571	Decanoate
C01585	Hexanoate
C01601	Pelargonate
C01606	Phthalate
C00314	Pyridoxine
C00315	Spermidine
C00318	Carnitine
C00327	Citrulline
C00329	Glucosamine
C00330	2'-Deoxyguanosine
C02155	Gly-Leu
C02226	Citraconate
C02230	3-Methylguanine
C02242	7-Methylguanine
C02273	Digalacturonate
C02291	Cystathionine
C02356	2AB
C02378	6-Aminohexanoate
C02470	Xanthurenate
C02494	1-Methyladenosine
C02504	2-Isopropylmalate
C02567	N1-Acetylspermine
C02571	o-Acetylcarnitine
C02614	Citramalate
C02630	2-Hydroxyglutarate
C02656	Pimelate
C02678	Dodecanedioate
C02679	Dodecanoate
C02693	Indole-3-acetamide
C02704	Methyl sulfate
C02710	N-Acetylleucine
C02714	N-Acetylputrescine
C02721	N-Methylalanine
C02727	N-epsilon-Acetyllysine
C02835	Imidazole-4-acetate
C02918	1-Methylnicotinamide
C02953	7,8-Dihydrobiopterin
C02989	Methionine sulfoxide
C02997	N-Acetylhistidine
C03139	Guanidinosuccinate
C03145	N-Formylmethionine
C03264	2-Hydroxy-4-methylpentanoate
C03283	2,4-Diaminobutyrate
C03406	Argininosuccinate
C03413	N1,N12-Diacetylspermine
C03519	N-Acetylphenylalanine
C03626	ADMA
C03722	2,3-Pyridinedicarboxylate
C00628	2,5-Dihydroxybenzoate
C00630	Isobutyryl CoA
C00631	2PG
C00642	p-Hydroxyphenylacetate
C00647	Pyridoxamine 5'-phosphate
C00655	XMP
C00669	gamma-Glu-cys
C00670	Glycerophosphorylcholine
C00695	Cholate
C00711	Malate
C05127	1-Methylhistamine
C05135	4-(beta-Acetylaminoethyl)imidazole
C05145	3-Aminoisobutyrate
C05198	5'-Deoxyadenosine
C05382	S7P
C05635	5-Hydroxyindoleacetate
C05771	Isopropanolamine
C01620	Threonate
C01672	Cadaverine
C01762	Xanthosine
C01879	5-Oxoproline
C01921	Glycocholate
C01987	2-Aminophenol
C01996	Acetylcholine
C02037	Gly-Gly
C02115	Alpha-Methylserine
C02129	4-Acetylbutyrate
C05824	Cysteine S-sulfate
C05984	2-Hydroxybutyrate
C06057	3-Aminopropane-1,2-diol
C06337	Terephthalate
C06369	2-Deoxyglucose 6-phosphate
C06423	Octanoate
C06772	Diethanolamine
C03752	Glucosaminate
C03758	Dopamine
C03761	3-Hydroxy-3-methylglutarate
C03793	N6,N6,N6-Trimethyllysine
C04137	Octopine
C04501	N-Acetylglucosamine 1-phosphate
C05122	Taurocholate
C05123	Isethionate
C05127	1-Methylhistamine
C02155	Gly-Leu
C08261	Azelate
C08262	3-Methylbutanoate
C08277	Sebacate
C08434	6-Methylaminopurine
C10172	Proline betaine
C10833	Syringate
C16741	5-Hydroxylysine
